# Optimizing plant species selection for automated monitoring of plant-pollinator interactions

**DOI:** 10.64898/2026.09.22.753407

**Authors:** Yuping Zhong, Jose B. Lanuza, Jonna M. Heuschele, Will Glenny, Demetra Rakosy, Tiffany M. Knight

## Abstract

Automated monitoring camera systems offer an efficient approach for quantifying pollinator biodiversity and plant-pollinator interactions, but financial and logistical constraints limit the number of flowering plant species that can be monitored. Using a large European database of plant-pollinator networks, we evaluated whether plant subsampling can capture key metrics of interest (i.e. pollinator richness and network structure). We compared abundance-based, flower-shape-informed, phylogenetically informed and random plant sampling. Abundance-based sampling consistently outperformed random sampling, while adding flower shape provided little additional benefit and phylogenetic selection performed similarly to random sampling. Overall, monitoring 12-15 flowering species was sufficient to characterize key network properties across varying community sizes. Performance of abundance-based plant sampling declined in species-rich communities and when rare but highly attractive plants were present in the community, while a specific subset of pollinator species was consistently missed even by the best sampling strategy. Based on their relative contribution to interactions within each network, only 12.6% of pollinator species accounted for 95% of interactions, suggesting that AI classifiers could prioritize a relatively small subset of species. Our results provide practical guidance for designing efficient camera-based pollinator monitoring schemes at large spatial scales.
