## Supplementary Dataset S1 for "Optimizing plant species selection for automated monitoring of plant-pollinator interactions"

Order	Family	Species	Mean relative interactions (%)	Networks present
Coleoptera	Buprestidae	Anthaxia mundula	0.053	4
Coleoptera	Cantharidae	Rhagonycha fulva	0.07	33
Coleoptera	Cerambycidae	Stenurella melanura	0.042	16
Coleoptera	Cerambycidae	Stenopterus ater	0.031	13
Coleoptera	Cerambycidae	Stenopterus rufus	0.025	11
Coleoptera	Chrysomelidae	Cryptocephalus sericeus	0.04	7
Coleoptera	Curculionidae	Cleopomiarus graminis	0.039	10
Coleoptera	Curculionidae	Miarus campanulae	0.023	5
Coleoptera	Dasytidae	Psilothrix viridicoerulea	0.113	33
Coleoptera	Kateretidae	Brachypterus glaber	0.033	1
Coleoptera	Meloidae	Mylabris quadripunctata	0.038	8
Coleoptera	Melyridae	Dasytes nigroaeneus	0.116	25
Coleoptera	Melyridae	Dasytes tristiculus	0.082	12
Coleoptera	Melyridae	Psilothrix melanostoma	0.055	17
Coleoptera	Mordellidae	Mordellistena pumila	0.097	11
Coleoptera	Mordellidae	Mediimorda bipunctata	0.023	6
Coleoptera	Nitidulidae	Brassicogethes aeneus	0.742	44
Coleoptera	Oedemeridae	Oedemera flavipes	0.149	40
Coleoptera	Oedemeridae	Oedemera lurida	0.103	23
Coleoptera	Oedemeridae	Oedemera barbara	0.058	31
Coleoptera	Phalacridae	Olibrus affinis	0.037	7
Coleoptera	Scarabaeidae	Oxythyrea funesta	0.19	54
Coleoptera	Scarabaeidae	Oxythyrea cinctella	0.131	13
Coleoptera	Scarabaeidae	Tropinota squalida	0.115	26
Coleoptera	Tenebrionidae	Heliotaurus ruficollis	0.04	10
Diptera	Anthomyiidae	Pegoplata aestiva	0.031	18
Diptera	Anthomyiidae	Delia platura	0.027	29
Diptera	Anthomyiidae	Botanophila fugax	0.024	17
Diptera	Calliphoridae	Stomorhina lunata	0.052	34
Diptera	Calliphoridae	Rhinophora lepida	0.038	9
Diptera	Calliphoridae	Lucilia silvarum	0.03	13
Diptera	Calliphoridae	Bellardia viarum	0.026	11
Diptera	Empididae	Rhamphomyia longipes	0.037	3
Diptera	Muscidae	Thricops nigritellus	0.076	13
Diptera	Muscidae	Thricops beckeri	0.052	10
Diptera	Muscidae	Thricops longipes	0.046	18
Diptera	Muscidae	Musca autumnalis	0.045	23
Diptera	Muscidae	Drymeia alpicola	0.036	11
Diptera	Muscidae	Hydrotaea irritans	0.03	11
Diptera	Muscidae	Thricops nigrifrons	0.027	12
Diptera	Muscidae	Thricops cunctans	0.025	20
Diptera	Sarcophagidae	Sarcophaga carnaria	0.048	8
Diptera	Sepsidae	Saltella sphondylii	0.046	12
Diptera	Syrphidae	Episyrphus balteatus	3.608	465
Diptera	Syrphidae	Sphaerophoria scripta	2.655	511
Diptera	Syrphidae	Eristalis tenax	1.335	358
Diptera	Syrphidae	Rhingia campestris	1.022	104
Diptera	Syrphidae	Melanostoma mellinum	0.792	259
Diptera	Syrphidae	Syrphus ribesii	0.432	162
Diptera	Syrphidae	Eupeodes corollae	0.411	197
Diptera	Syrphidae	Syrphus vitripennis	0.384	143
Diptera	Syrphidae	Syritta pipiens	0.381	232
Diptera	Syrphidae	Helophilus pendulus	0.333	129
Diptera	Syrphidae	Eristalis arbustorum	0.311	189
Diptera	Syrphidae	Eupeodes luniger	0.293	62
Diptera	Syrphidae	Platycheirus albimanus	0.269	96
Diptera	Syrphidae	Pyrophaena granditarsa	0.222	30
Diptera	Syrphidae	Platycheirus clypeatus	0.216	31
Diptera	Syrphidae	Eristalis nemorum	0.208	93
Diptera	Syrphidae	Melanostoma scalare	0.185	75
Diptera	Syrphidae	Eristalis pertinax	0.159	133
Diptera	Syrphidae	Syrphus torvus	0.127	68
Diptera	Syrphidae	Volucella bombylans	0.109	49
Diptera	Syrphidae	Helophilus hybridus	0.104	32
Diptera	Syrphidae	Sericomyia silentis	0.101	20
Diptera	Syrphidae	Platycheirus manicatus	0.086	37
Diptera	Syrphidae	Scaeva pyrastri	0.084	93
Diptera	Syrphidae	Helophilus trivittatus	0.072	65
Diptera	Syrphidae	Sphaerophoria taeniata	0.07	43
Diptera	Syrphidae	Myathropa florea	0.061	85
Diptera	Syrphidae	Platycheirus scutatus	0.06	34
Diptera	Syrphidae	Cheilosia morio	0.058	26
Diptera	Syrphidae	Cheilosia albitarsis	0.057	46
Diptera	Syrphidae	Sphaerophoria interrupta	0.051	46
Diptera	Syrphidae	Lejogaster metallina	0.045	12
Diptera	Syrphidae	Eupeodes latifasciatus	0.041	42
Diptera	Syrphidae	Cheilosia himantopus	0.039	33
Diptera	Syrphidae	Parasyrphus annulatus	0.038	22
Diptera	Syrphidae	Eristalis rupium	0.036	31
Diptera	Syrphidae	Neoascia podagrica	0.035	20
Diptera	Syrphidae	Volucella pellucens	0.033	39
Diptera	Syrphidae	Eurimyia lineata	0.03	6
Diptera	Syrphidae	Chrysotoxum bicinctum	0.029	37
Diptera	Syrphidae	Eristalinus aeneus	0.029	40
Diptera	Syrphidae	Pipizella viduata	0.029	59
Diptera	Syrphidae	Sphaerophoria rueppelli	0.029	48
Diptera	Syrphidae	Megasyrphus erraticus	0.028	16
Diptera	Syrphidae	Cheilosia paganus	0.027	28
Diptera	Syrphidae	Platycheirus melanopsis	0.027	3
Diptera	Syrphidae	Melanogaster nuda	0.023	8
Diptera	Tachinidae	Eriothrix rufomaculatus	0.105	25
Diptera	Tachinidae	Tachina fera	0.081	11
Diptera	Tephritidae	Dioxyna bidentis	0.03	4
Hemiptera	Miridae	Adelphocoris lineolatus	0.038	2
Hemiptera	Miridae	Calocoris roseomaculatus	0.026	3
Hymenoptera	Andrenidae	Andrena minutula	0.324	160
Hymenoptera	Andrenidae	Andrena flavipes	0.322	219
Hymenoptera	Andrenidae	Andrena haemorrhoa	0.179	94
Hymenoptera	Andrenidae	Panurgus calcaratus	0.15	60
Hymenoptera	Andrenidae	Andrena subopaca	0.15	61
Hymenoptera	Andrenidae	Andrena nigroaenea	0.141	83
Hymenoptera	Andrenidae	Andrena minutuloides	0.139	82
Hymenoptera	Andrenidae	Andrena ovatula	0.106	94
Hymenoptera	Andrenidae	Andrena dorsata	0.099	60
Hymenoptera	Andrenidae	Flavipanurgus venustus	0.088	19
Hymenoptera	Andrenidae	Andrena wilkella	0.063	55
Hymenoptera	Andrenidae	Andrena cineraria	0.062	54
Hymenoptera	Andrenidae	Andrena bicolor	0.054	37
Hymenoptera	Andrenidae	Andrena helvola	0.053	25
Hymenoptera	Andrenidae	Andrena labialis	0.048	40
Hymenoptera	Andrenidae	Andrena semilaevis	0.041	12
Hymenoptera	Andrenidae	Andrena falsifica	0.041	25
Hymenoptera	Andrenidae	Andrena fulvago	0.029	21
Hymenoptera	Andrenidae	Andrena hattorfiana	0.028	30
Hymenoptera	Andrenidae	Andrena gravida	0.024	27
Hymenoptera	Andrenidae	Andrena fuscipes	0.024	5
Hymenoptera	Andrenidae	Andrena nana	0.023	11
Hymenoptera	Andrenidae	Andrena humilis	0.022	29
Hymenoptera	Andrenidae	Andrena angustior	0.022	15
Hymenoptera	Apidae	Apis mellifera	12.771	690
Hymenoptera	Apidae	Bombus pascuorum	9.834	1022
Hymenoptera	Apidae	Bombus lucorum	9.13	653
Hymenoptera	Apidae	Bombus lapidarius	8.992	901
Hymenoptera	Apidae	Bombus terrestris	3.454	729
Hymenoptera	Apidae	Bombus soroeensis	2.683	404
Hymenoptera	Apidae	Bombus hortorum	2.622	498
Hymenoptera	Apidae	Bombus sylvarum	1.997	362
Hymenoptera	Apidae	Bombus pratorum	1.674	414
Hymenoptera	Apidae	Bombus ruderarius	1.565	306
Hymenoptera	Apidae	Bombus hypnorum	0.835	230
Hymenoptera	Apidae	Bombus veteranus	0.7	172
Hymenoptera	Apidae	Bombus rupestris	0.429	172
Hymenoptera	Apidae	Bombus wurflenii	0.357	62
Hymenoptera	Apidae	Bombus bohemicus	0.345	131
Hymenoptera	Apidae	Bombus jonellus	0.325	124
Hymenoptera	Apidae	Bombus campestris	0.32	141
Hymenoptera	Apidae	Bombus muscorum	0.272	63
Hymenoptera	Apidae	Bombus subterraneus	0.264	103
Hymenoptera	Apidae	Bombus humilis	0.23	115
Hymenoptera	Apidae	Eucera longicornis	0.202	33
Hymenoptera	Apidae	Bombus schrencki	0.198	77
Hymenoptera	Apidae	Bombus barbutellus	0.164	65
Hymenoptera	Apidae	Bombus vestalis	0.142	75
Hymenoptera	Apidae	Bombus distinguendus	0.141	58
Hymenoptera	Apidae	Bombus semenoviellus	0.137	47
Hymenoptera	Apidae	Bombus sylvestris	0.127	72
Hymenoptera	Apidae	Bombus cryptarum	0.115	39
Hymenoptera	Apidae	Ceratina cyanea	0.092	73
Hymenoptera	Apidae	Bombus monticola	0.085	32
Hymenoptera	Apidae	Bombus confusus	0.069	33
Hymenoptera	Apidae	Xylocopa violacea	0.065	50
Hymenoptera	Apidae	Bombus argillaceus	0.062	41
Hymenoptera	Apidae	Ceratina cucurbitina	0.058	58
Hymenoptera	Apidae	Eucera oraniensis	0.055	24
Hymenoptera	Apidae	Xylocopa cantabrita	0.052	17
Hymenoptera	Apidae	Anthophora plumipes	0.05	43
Hymenoptera	Apidae	Eucera nigrescens	0.05	47
Hymenoptera	Apidae	Bombus pyrenaeus	0.041	24
Hymenoptera	Apidae	Nomada flavoguttata	0.04	36
Hymenoptera	Apidae	Anthophora aestivalis	0.037	15
Hymenoptera	Apidae	Epeolus variegatus	0.036	12
Hymenoptera	Apidae	Amegilla quadrifasciata	0.03	14
Hymenoptera	Apidae	Anthophora quadrimaculata	0.03	13
Hymenoptera	Apidae	Bombus mendax	0.022	17
Hymenoptera	Apidae	Nomada fucata	0.022	23
Hymenoptera	Colletidae	Colletes similis	0.199	45
Hymenoptera	Colletidae	Colletes daviesanus	0.17	51
Hymenoptera	Colletidae	Hylaeus communis	0.161	96
Hymenoptera	Colletidae	Colletes hederae	0.078	27
Hymenoptera	Colletidae	Hylaeus signatus	0.074	30
Hymenoptera	Colletidae	Hylaeus gibbus	0.054	43
Hymenoptera	Colletidae	Hylaeus punctatus	0.047	51
Hymenoptera	Colletidae	Hylaeus hyalinatus	0.041	31
Hymenoptera	Colletidae	Hylaeus confusus	0.026	37
Hymenoptera	Colletidae	Hylaeus dilatatus	0.025	25
Hymenoptera	Colletidae	Colletes cunicularius	0.024	15
Hymenoptera	Eumenidae	Polistes nimpha	0.023	18
Hymenoptera	Formicidae	Tapinoma nigerrimum	0.028	9
Hymenoptera	Halictidae	Lasioglossum pauxillum	1.126	308
Hymenoptera	Halictidae	Lasioglossum malachurum	0.76	255
Hymenoptera	Halictidae	Halictus scabiosae	0.631	225
Hymenoptera	Halictidae	Lasioglossum subhirtum	0.625	56
Hymenoptera	Halictidae	Lasioglossum villosulum	0.611	234
Hymenoptera	Halictidae	Halictus simplex	0.512	200
Hymenoptera	Halictidae	Lasioglossum calceatum	0.469	257
Hymenoptera	Halictidae	Lasioglossum glabriusculum	0.428	164
Hymenoptera	Halictidae	Seladonia tumulorum	0.375	181
Hymenoptera	Halictidae	Lasioglossum morio	0.372	216
Hymenoptera	Halictidae	Seladonia subaurata	0.249	131
Hymenoptera	Halictidae	Lasioglossum leucozonium	0.196	169
Hymenoptera	Halictidae	Lasioglossum politum	0.185	69
Hymenoptera	Halictidae	Lasioglossum nitidiusculum	0.154	25
Hymenoptera	Halictidae	Halictus maculatus	0.15	102
Hymenoptera	Halictidae	Lasioglossum fratellum	0.128	26
Hymenoptera	Halictidae	Lasioglossum leucopus	0.12	45
Hymenoptera	Halictidae	Lasioglossum laticeps	0.106	88
Hymenoptera	Halictidae	Lasioglossum albipes	0.102	104
Hymenoptera	Halictidae	Lasioglossum interruptum	0.084	53
Hymenoptera	Halictidae	Lasioglossum fulvicorne	0.073	72
Hymenoptera	Halictidae	Lasioglossum nitidulum	0.061	41
Hymenoptera	Halictidae	Halictus compressus	0.06	65
Hymenoptera	Halictidae	Lasioglossum puncticolle	0.059	23
Hymenoptera	Halictidae	Halictus sexcinctus	0.059	31
Hymenoptera	Halictidae	Seladonia confusa	0.058	38
Hymenoptera	Halictidae	Lasioglossum zonulum	0.053	67
Hymenoptera	Halictidae	Sphecodes monilicornis	0.052	52
Hymenoptera	Halictidae	Halictus rubicundus	0.048	52
Hymenoptera	Halictidae	Lasioglossum discus	0.045	46
Hymenoptera	Halictidae	Lasioglossum laevigatum	0.042	21
Hymenoptera	Halictidae	Seladonia gemmea	0.04	28
Hymenoptera	Halictidae	Sphecodes gibbus	0.038	41
Hymenoptera	Halictidae	Nomiapis diversipes	0.038	37
Hymenoptera	Halictidae	Halictus quadricinctus	0.038	31
Hymenoptera	Halictidae	Lasioglossum lativentre	0.038	39
Hymenoptera	Halictidae	Lasioglossum lineare	0.036	27
Hymenoptera	Halictidae	Lasioglossum punctatissimum	0.03	30
Hymenoptera	Halictidae	Lasioglossum quadrinotatum	0.029	17
Hymenoptera	Halictidae	Sphecodes ephippius	0.028	28
Hymenoptera	Halictidae	Lasioglossum minutissimum	0.025	28
Hymenoptera	Halictidae	Seladonia smaragdula	0.025	23
Hymenoptera	Halictidae	Lasioglossum xanthopus	0.023	31
Hymenoptera	Halictidae	Lasioglossum nigripes	0.023	39
Hymenoptera	Megachilidae	Heriades truncorum	0.157	102
Hymenoptera	Megachilidae	Osmia bicolor	0.133	75
Hymenoptera	Megachilidae	Osmia spinulosa	0.132	66
Hymenoptera	Megachilidae	Osmia aurulenta	0.12	58
Hymenoptera	Megachilidae	Megachile argentata	0.084	65
Hymenoptera	Megachilidae	Osmia bicornis	0.075	63
Hymenoptera	Megachilidae	Hoplitis adunca	0.073	31
Hymenoptera	Megachilidae	Anthidium manicatum	0.07	29
Hymenoptera	Megachilidae	Rhodanthidium sticticum	0.06	19
Hymenoptera	Megachilidae	Osmia brevicornis	0.056	21
Hymenoptera	Megachilidae	Chelostoma florisomne	0.054	37
Hymenoptera	Megachilidae	Osmia rufohirta	0.053	24
Hymenoptera	Megachilidae	Trachusa byssina	0.053	36
Hymenoptera	Megachilidae	Megachile versicolor	0.05	38
Hymenoptera	Megachilidae	Anthidium florentinum	0.049	12
Hymenoptera	Megachilidae	Hoplitis leucomelana	0.047	46
Hymenoptera	Megachilidae	Anthidium punctatum	0.043	22
Hymenoptera	Megachilidae	Megachile centuncularis	0.043	45
Hymenoptera	Megachilidae	Chelostoma campanularum	0.034	28
Hymenoptera	Megachilidae	Rhodanthidium septemdentatum	0.033	35
Hymenoptera	Megachilidae	Osmia caerulescens	0.032	41
Hymenoptera	Megachilidae	Megachile rotundata	0.032	24
Hymenoptera	Megachilidae	Anthidiellum strigatum	0.031	54
Hymenoptera	Megachilidae	Megachile willughbiella	0.028	37
Hymenoptera	Megachilidae	Megachile ericetorum	0.028	35
Hymenoptera	Megachilidae	Anthidium oblongatum	0.026	19
Hymenoptera	Megachilidae	Heriades crenulata	0.024	39
Hymenoptera	Melittidae	Dasypoda hirtipes	0.129	23
Hymenoptera	Melittidae	Melitta leporina	0.093	51
Hymenoptera	Melittidae	Melitta haemorrhoidalis	0.034	21
Hymenoptera	Melittidae	Melitta tricincta	0.025	5
Hymenoptera	Melittidae	Macropis europaea	0.022	13
Hymenoptera	Tenthredinidae	Tenthredo arcuata	0.026	18
Lepidoptera	Hesperiidae	Thymelicus sylvestris	0.065	28
Lepidoptera	Lycaenidae	Polyommatus icarus	0.354	61
Lepidoptera	Lycaenidae	Cupido minimus	0.081	12
Lepidoptera	Lycaenidae	Plebejus argus	0.075	26
Lepidoptera	Noctuidae	Autographa gamma	0.067	24
Lepidoptera	Nymphalidae	Maniola jurtina	0.474	121
Lepidoptera	Nymphalidae	Melanargia galathea	0.179	34
Lepidoptera	Nymphalidae	Aglais urticae	0.111	30
Lepidoptera	Nymphalidae	Vanessa cardui	0.081	51
Lepidoptera	Nymphalidae	Coenonympha pamphilus	0.073	39
Lepidoptera	Nymphalidae	Aphantopus hyperantus	0.073	31
Lepidoptera	Nymphalidae	Melitaea athalia	0.039	12
Lepidoptera	Nymphalidae	Pararge aegeria	0.035	12
Lepidoptera	Nymphalidae	Erebia euryale	0.035	11
Lepidoptera	Nymphalidae	Issoria lathonia	0.034	6
Lepidoptera	Nymphalidae	Speyeria aglaja	0.027	19
Lepidoptera	Nymphalidae	Argynnis pandora	0.024	5
Lepidoptera	Pieridae	Pieris napi	0.062	41
Lepidoptera	Pieridae	Pieris rapae	0.058	57
Lepidoptera	Pieridae	Pieris brassicae	0.032	26
Lepidoptera	Sphingidae	Macroglossum stellatarum	0.051	35
Lepidoptera	Zygaenidae	Zygaena lonicerae	0.218	26
Lepidoptera	Zygaenidae	Zygaena filipendulae	0.038	28
Squamata	Lacertidae	Podarcis lilfordi	0.081	2
